# VCP inhibition preserves photoreceptor integrity under hydroquinone-induced oxidative stress in a human iPSC-RPE/porcine neuroretina co-culture model

**DOI:** 10.64898/2026.08.18.745423

**Authors:** Ana-Cristina Almansa-García, Angela Armento, Shibu Antony, Mohamed-Ali Jarboui, Rosario Fernández-Godino, Enrico Cossio, Bowen Cao, Anne-Sophie Petremann-Dumé, Anneli Vollert, Ellen Kilger, Sylvie Bolz, Marius Ueffing, Blanca Arango-Gonzalez

## Abstract

Age-related macular degeneration (AMD) is the leading cause of irreversible vision loss in older adults. It is characterised by early retinal pigment epithelium (RPE) dysfunction followed by progressive photoreceptor degeneration. Cigarette smoking is a major environmental risk factor for AMD, and hydroquinone (HQ), a redox-active cigarette smoke component, induces oxidative stress and apoptosis in RPE cells. To analyse how RPE stress contributes to photoreceptor degeneration, we employed a retinal co-culture model composed of human induced pluripotent stem cell-derived RPE (iPSC-RPE) cells in conjunction with porcine neuroretina explants. Exposure to HQ induced oxidative stress in iPSC-RPE cells as well as retinal photoreceptors (RPR), resulting in apoptosis, executed at least in part by caspase activation. Concomitantly, HQ caused endoplasmic reticulum (ER) stress (ERAD) in RPR followed by their degeneration, evidenced by reduced outer nuclear layer (ONL) rows and shortened RPR outer segments (OS). Based on earlier results, which suggest a perturbation of proteostasis due to HQ, we tested whether ML240, a bona fide inhibitor of valosin-containing protein (VCP), would influence the degree of degenerative activities. ML240 did not prevent HQ-induced apoptosis in iPSC-RPE cells. However, it significantly preserved photoreceptor integrity, retaining OS length and cone density in HQ-stressed co-cultures.

Proteomic analysis suggested that ML240 reshapes stress response patterns of the HQ-exposed neuroretina, as evidenced by a reduction in ERAD-associated markers, increased levels of antioxidant response proteins, and the preservation of cytochrome c enrichment in photoreceptor inner segments, which indicates improved mitochondrial integrity consistent with the observed preservation of photoreceptor structure.

Together, these findings establish the iPSC-RPE/neuroretina co-culture as a platform to analyse pathophysiological features of AMD, dissect cell type-specific retinal responses to environmental stress and test neuroprotective pharmacological approaches to protect photoreceptors in oxidative stress-associated retinal degeneration.
