## Supplementary table 1 for "VCP inhibition preserves photoreceptor integrity under hydroquinone-induced oxidative stress in a human iPSC-RPE/porcine neuroretina co-culture model"

### Sheet: Summary
Supplementary Table — Significant proteins: HQ vs HQ_ML
Condition	Protein entries	Sheet
High in HQ (vs HQ_ML)	137	High_in_HQ
High in HQ_ML (vs HQ)	194	High_in_HQ_ML
Total	331
Filter: HQ_ML_x/y_HQ B significant_ = "+" (Significance B, permutation-based, underscore version)
Split: log2FC(HQ_ML/HQ) < 0 → High in HQ | log2FC > 0 → High in HQ_ML
Multi-gene entries kept as-is (semicolon-separated in Genes column)
cRAP contaminant proteins included (identifiable by "cRAP-" prefix in Protein Group column)
Dark column headers: filter column (Sig B_), fold change, and p-value used for the filter
NaN = not quantified in that replicate

### Sheet: High_in_HQ
Proteins significantly higher in HQ vs HQ_ML | Filter: HQ_ML_x/y_HQ B significant_ = "+" & log2FC < 0 | n = 137
Genes	Protein Group	Protein Names	Description	Sig B_ (filter)	HQ mean intensity	HQ_ML mean intensity	p-value (Sig B_)	log2FC (HQ_ML/HQ)
	A0A8W4FP38	A0A8W4FP38_PIG	Large ribosomal subunit protein uL22	+	70109.1	1	0	-16.0973
STMP1	A0A8W4FPP2	A0A8W4FPP2_PIG	Short transmembrane mitochondrial protein 1	+	20493.6	1	0	-14.3229
	A0A287BRE8	A0A287BRE8_PIG	Large ribosomal subunit protein uL22	+	17199.9	1	0	-14.0701
PPP2R1B	A0A287A5F7	A0A287A5F7_PIG	Protein phosphatase 2 scaffold subunit Abeta	+	10712.2	1	0	-13.387
B4GALT4	F1SPA3	F1SPA3_PIG	Beta-1,4-galactosyltransferase	+	8633.27	1	1.29213e-153	-13.0757
H2BC15	A0A5G2RG11	A0A5G2RG11_PIG	H2B clustered histone 15	+	6713.72	1	3.14121e-145	-12.7129
GNA14	A4L2Z4	A4L2Z4_PIG	Guanine nucleotide-binding protein subunit alpha	+	6582.13	1	1.40312e-144	-12.6843
PLAT	Q8SQ23	TPA_PIG	Tissue-type plasminogen activator	+	6200.95	1	1.25052e-142	-12.5983
DAP	A0A286ZQE9	A0A286ZQE9_PIG	Death associated protein	+	5934.27	1	0	-12.5349
ZFYVE26	A0A5G2QM52	A0A5G2QM52_PIG	Zinc finger FYVE domain-containing protein 26	+	3923.49	1	2.11825e-91	-11.9379
GALNT1	Q29121	GALT1_PIG	Polypeptide N-acetylgalactosaminyltransferase 1	+	3307.92	1	1.07108e-87	-11.6917
HERPUD1	A0A287BJ02	A0A287BJ02_PIG	Homocysteine inducible ER protein with ubiquitin like domain 1	+	3227.02	1	3.63682e-87	-11.656
KRT23	I3LHI0	I3LHI0_PIG	Keratin 23	+	2208.28	1	3.0867e-79	-11.1087
H2BC5	F2Z584	F2Z584_PIG	Histone H2B	+	2027.34	1	1.67185e-77	-10.9854
CFAP300	F1SV73	F1SV73_PIG	Cilia- and flagella-associated protein 300	+	1822.21	1	2.28633e-75	-10.8315
RCBTB2	F1RK15	F1RK15_PIG	RCC1 and BTB domain containing protein 2	+	1734.02	1	2.19818e-74	-10.7599
TPST2	A0A286ZRJ8	A0A286ZRJ8_PIG	Protein-tyrosine sulfotransferase	+	1657.64	1	1.69411e-73	-10.6949
MPP4	A0A5G2R7V5	A0A5G2R7V5_PIG	MAGUK p55 subfamily member 4	+	1481.5	1	2.6122e-71	-10.5328
C2H19orf53	F1SD77	F1SD77_PIG	Chromosome 2 C19orf53 homolog	+	623.019	1	1.433e-55	-9.28313
INIP	A0A8W4FN64	A0A8W4FN64_PIG	SOSS complex subunit C	+	474.952	1	4.72723e-51	-8.89164
	A0A8W4FL82	A0A8W4FL82_PIG	Calreticulin	+	113430	3460.32	2.91807e-77	-5.03475
H2BC11;H2BC21	A0A287BID4;A0A8W4FNL8	A0A287BID4_PIG;A0A8W4FNL8_PIG	Histone H2B	+	34486.8	1099.79	1.9918e-75	-4.97074
SLA-7	A0ABB5UP64	A0ABB5UP64_PIG	MHC class I antigen 7	+	198701	7512.25	7.09284e-93	-4.72521
MT1D;MT1F	P79377;P79378	MT1D_PIG;MT1F_PIG	Metallothionein-1D	+	6407.28	291.995	1.47175e-13	-4.4557
	A0A5G2QMF2	A0A5G2QMF2_PIG	RRM domain-containing protein	+	197957	12265.2	1.97761e-49	-4.01255
H2BC18	A0A480NQT2	A0A480NQT2_PIG	Histone H2B	+	7424.06	483.908	8.22851e-15	-3.9394
	A0A287B9U4	A0A287B9U4_PIG	Lipocalin/cytosolic fatty-acid binding domain-containing protein	+	50386.2	3708.99	7.75328e-44	-3.76393
MANBAL	I3L5E1	I3L5E1_PIG	Mannosidase beta like	+	8219.52	659.204	8.49936e-13	-3.64026
COX7B	A0A287BJ57	A0A287BJ57_PIG	Cytochrome c oxidase subunit 7B, mitochondrial	+	175443	18200.3	3.06646e-44	-3.26897
LOC110256480	A0A8W4FQ44	A0A8W4FQ44_PIG	Carbonyl reductase (NADPH)	+	42035.2	4904.87	3.26256e-26	-3.09931
COX7C	Q1W0Y2	COX7C_PIG	Cytochrome c oxidase subunit 7C, mitochondrial	+	60075.1	7670.63	1.16763e-29	-2.96935
	A0A5G2Q7F8	A0A5G2Q7F8_PIG	Ig-like domain-containing protein	+	27073.8	4607.48	1.01584e-22	-2.55485
	A0A287BDP1	A0A287BDP1_PIG	Protein jagunal homolog 1	+	33478	5700.49	9.04999e-23	-2.55406
MAGOHB	F1SQ44	F1SQ44_PIG	Mago homolog B, exon junction complex subunit	+	15702.9	2721.22	1.71594e-19	-2.5287
SDCBP2	F1S878	F1S878_PIG	Syndecan binding protein 2	+	144228	25127.2	1.1683e-21	-2.52103
RNF5	A5A8Y3	A5A8Y3_PIG	E3 ubiquitin-protein ligase RNF	+	15900.3	2907.97	2.32233e-06	-2.45097
ATP5MJ	A0A8W4FBF1	A0A8W4FBF1_PIG	ATP synthase membrane subunit j	+	153559	28780.4	1.32361e-18	-2.41563
UBC	P0CG68	UBC_PIG	Polyubiquitin-C	+	7586.95	1508.78	7.59558e-06	-2.33014
AMBRA1	F1SI99	F1SI99_PIG	Activating molecule in BECN1-regulated autophagy protein 1	+	30667.9	6213	8.41136e-19	-2.30337
ApoN	Q68RU1	Q68RU1_PIG	Apolipoprotein F	+	7895.43	1610.84	1.07841e-05	-2.2932
PLEKHG1	A0A287AGS3	A0A287AGS3_PIG	Pleckstrin homology and RhoGEF domain containing G1	+	2382.77	488.853	0.000260575	-2.28517
ITIH4	P79263	ITIH4_PIG	Inter-alpha-trypsin inhibitor heavy chain H4	+	3556.45	732.516	0.000270647	-2.27951
GPRC5A	A0A287BNF5	A0A287BNF5_PIG	G protein-coupled receptor class C group 5 member A	+	11994.1	2610.31	2.67727e-05	-2.20003
PMEL	F1SPI9	F1SPI9_PIG	Melanocyte protein PMEL isoform 3 preproprotein	+	37021.3	8210.35	1.67527e-15	-2.17284
LOC100621639	I3LK01	I3LK01_PIG	IF rod domain-containing protein	+	27719.2	6630.96	7.49486e-15	-2.0636
LRRTM1	I3L5J3	I3L5J3_PIG	Leucine rich repeat transmembrane neuronal 1	+	99750.2	24916.6	4.08108e-13	-2.00121
LOC100153899	A0A287AT48	A0A287AT48_PIG	Serpin domain-containing protein	+	6600.79	1686.29	0.00189143	-1.96879
RHAG	F1RPZ7	F1RPZ7_PIG	Ammonium transporter Rh type A	+	11760.6	3146.99	0.000329786	-1.90192
HMGN2	P80272	HMGN2_PIG	Non-histone chromosomal protein HMG-17	+	459966	125160	3.67128e-14	-1.87775
	A0A287AE51	A0A287AE51_PIG	Ig-like domain-containing protein	+	34155.6	9653.82	2.55736e-12	-1.82295
cRAP-HBA1	cRAP-P69905	cRAP-HBA_HUMAN	Hemoglobin subunit alpha	+	135234	38760.4	7.49749e-11	-1.80281
	A0A5G2QBT0	A0A5G2QBT0_PIG	60S ribosomal protein L7a	+	23692	6898.1	8.20965e-12	-1.78013
INS	P01315	INS_PIG	Insulin	+	12428.9	3621.9	1.80974e-07	-1.77888
ATP6V0D2	F1RXD2	F1RXD2_PIG	V-type proton ATPase subunit	+	45756.7	13500.2	1.27295e-10	-1.761
JAK2	O19064	JAK2_PIG	Tyrosine-protein kinase JAK2	+	9304.96	2750.68	0.000976101	-1.75821
FABP4	O97788	FABP4_PIG	Fatty acid-binding protein, adipocyte	+	10979.3	3257.62	5.04761e-10	-1.7529
AIG1	A0A4X1VQE6	A0A4X1VQE6_PIG	Androgen induced 1	+	14644.5	4390.45	7.4643e-13	-1.73792
CEP76	I3LS52	I3LS52_PIG	Centrosomal protein of 76 kDa	+	8767.61	2728.87	0.00165761	-1.68388
KRT12	A0A286ZP27	A0A286ZP27_PIG	Keratin 12	+	33925.2	10631.4	1.01755e-09	-1.67403
ACTG2	A0A4X1W7T6	A0A4X1W7T6_PIG	Actin gamma 2, smooth muscle	+	84817.3	26622.8	1.74735e-09	-1.6717
HSP90B1	Q29092	ENPL_PIG	Endoplasmin	+	28037.8	8905.7	1.59736e-09	-1.65457
MAPKAPK3	B8XSJ7	B8XSJ7_PIG	non-specific serine/threonine protein kinase	+	13684.9	4411.97	1.88766e-06	-1.63309
SMIM13	A0A5G2R2N0	A0A5G2R2N0_PIG	Small integral membrane protein 13	+	33993.4	11598.1	3.1054e-09	-1.55137
	A0A5G2QXT5	A0A5G2QXT5_PIG	Ig-like domain-containing protein	+	19878.1	6941.66	5.80035e-09	-1.51783
PWWP3B	F1RXM4	F1RXM4_PIG	PWWP domain containing 3B	+	10395.4	3676.36	1.16217e-07	-1.49959
	A0A287BMT4	A0A287BMT4_PIG	Ig-like domain-containing protein	+	8009.55	2838.87	1.23803e-07	-1.4964
S100A11	P31950	S10AB_PIG	Protein S100-A11	+	68297.5	24248.3	2.80842e-08	-1.49395
	A0A8W4F807;A0A8W4FEL9	A0A8W4F807_PIG;A0A8W4FEL9_PIG	Ig-like domain-containing protein	+	49105.9	17585.9	1.33045e-08	-1.48148
	A0A075B7H9	A0A075B7H9_PIG	Ig-like domain-containing protein	+	34492.8	12479.5	9.55144e-08	-1.46673
CD163	Q2VL90	C163A_PIG	Scavenger receptor cysteine-rich type 1 protein M130	+	8834.04	3202.73	2.24304e-05	-1.46377
H2AC20	F2Z5L5	F2Z5L5_PIG	Histone H2A	+	19742.7	7193.98	5.42322e-10	-1.45646
RBP3	P12662	RET3_PIG	Retinol-binding protein 3 (Fragment)	+	25849.7	9640.22	5.66502e-08	-1.42301
APOC3	P27917	APOC3_PIG	Apolipoprotein C-III	+	14633.1	5489.03	5.10919e-05	-1.41461
PSMB6	A0A5G2R4Y9	A0A5G2R4Y9_PIG	Proteasome 20S subunit beta 6	+	132056	50621	7.78793e-07	-1.38334
SFT2D2	A0A287AHI5	A0A287AHI5_PIG	Vesicle transport protein	+	11304.9	4353.4	7.22036e-05	-1.37674
TPM1	P42639	TPM1_PIG	Tropomyosin alpha-1 chain	+	13159.3	5140.74	2.29101e-08	-1.35603
TAGLN	A0A4X1SYU3	A0A4X1SYU3_PIG	Transgelin	+	52303.2	20576.9	6.51935e-07	-1.34587
SESN2	A0A4X1TPR3	A0A4X1TPR3_PIG	Sestrin 2	+	19416.3	7671.37	3.2797e-07	-1.33971
LOC100158003	A0A5G2QX54	A0A5G2QX54_PIG	Tubulin alpha chain	+	35512.9	14128.6	4.02105e-07	-1.32972
TMA7	A0A4X1T0W5	A0A4X1T0W5_PIG	Translation machinery associated 7 homolog	+	28765.3	11458.7	1.63827e-08	-1.32789
ATP6V1A	Q29048	VATA_PIG	V-type proton ATPase catalytic subunit A	+	325081	132863	1.1275e-07	-1.29086
cRAP-KRT35	cRAP-Q92764	cRAP-KRT35_HUMAN	Keratin, type I cuticular Ha5	+	37897.1	15785	4.6781e-06	-1.26353
TPST1	F1RJH9	F1RJH9_PIG	DNA-directed RNA polymerase III subunit RPC9	+	11932.8	4978.75	0.000328651	-1.26108
cRAP-KRT1	cRAP-P04264	cRAP-K2C1_HUMAN	Keratin, type II cytoskeletal 1	+	769231	321478	1.16702e-06	-1.2587
MYH7	P79293	MYH7_PIG	Myosin-7	+	74355	31323.2	1.07635e-05	-1.2472
STAB2	F1SRK1	F1SRK1_PIG	Stabilin-2	+	27419.4	11678.2	2.4378e-05	-1.23138
COX5B	Q5S3G4	COX5B_PIG	Cytochrome c oxidase subunit 5B, mitochondrial	+	738331	316152	2.50547e-06	-1.22365
SEC14L3	A0A286ZQ63	A0A286ZQ63_PIG	SEC14 like lipid binding 3	+	19465.2	8382.95	1.96367e-05	-1.21537
	A0A8W4FJA1	A0A8W4FJA1_PIG	Ig-like domain-containing protein	+	17686.5	7911.87	8.85356e-06	-1.16056
EDF1	A0A287BNW6	A0A287BNW6_PIG	Endothelial differentiation-related factor 1	+	51938.9	23447.5	2.66196e-05	-1.14738
MAP1LC3B	D7RA29	D7RA29_PIG	Microtubule-associated protein 1 light chain 3 beta	+	98599.9	45140.3	6.83541e-05	-1.12717
DNAJC19	A0A5G2QHE0	A0A5G2QHE0_PIG	Mitochondrial import inner membrane translocase subunit TIM14	+	116652	53520.4	7.17901e-05	-1.12405
GK5	A0A287ABE7	A0A287ABE7_PIG	Glycerol kinase 5	+	13790.5	6328.07	8.24554e-05	-1.12383
CD82	B7ZEQ3	B7ZEQ3_PIG	Tetraspanin	+	6281.33	2889.86	0.00151528	-1.12007
JCHAIN	A0A8D1B184	A0A8D1B184_PIG	Joining chain of multimeric IgA and IgM	+	8519.95	3949.33	0.00170051	-1.10924
PTMS	A0A287B883	A0A287B883_PIG	Parathymosin	+	179329	84921.1	1.20764e-05	-1.07841
	F1STC5	F1STC5_PIG	Ig-like domain-containing protein	+	75183.9	35630.1	0.000147395	-1.07733
FKBP1B	F2Z5F0	F2Z5F0_PIG	peptidylprolyl isomerase	+	24810.8	11796.3	0.000109653	-1.07263
	A0A8W4FH30	A0A8W4FH30_PIG	Large ribosomal subunit protein P1	+	192226	93275.9	2.41741e-05	-1.04322
MRPL47	F1SGC7	F1SGC7_PIG	Large ribosomal subunit protein uL29m	+	11400.6	5563.43	0.000299945	-1.03506
	A0A8W4FC15	A0A8W4FC15_PIG	Ig-like domain-containing protein	+	186592	91493.3	0.000117376	-1.02815
PTPN6	A0A4X1UZH9	A0A4X1UZH9_PIG	Tyrosine-protein phosphatase non-receptor type	+	32972.7	16331	1.88628e-05	-1.01366
ANPEP	P15145	AMPN_PIG	Aminopeptidase N	+	175699	87113.5	4.37954e-05	-1.01214
NAXE	A0A5G2QPA8	A0A5G2QPA8_PIG	NAD(P)H-hydrate epimerase	+	126740	62977.2	4.64828e-05	-1.00897
CLEC3B	F1SRC8	F1SRC8_PIG	C-type lectin domain family 3 member B	+	10079.5	5033.9	0.000313284	-1.00168
ZFP36L1	A0A286ZLK6	A0A286ZLK6_PIG	mRNA decay activator protein ZFP36	+	12859.8	6425.19	0.000592718	-1.00106
COL4A2	F1RLL9	F1RLL9_PIG	Collagen type IV alpha 2 chain	+	22221.2	11179.7	0.000151142	-0.991055
FAM168B	M3VHA9	M3VHA9_PIG	Family with sequence similarity 168 member B	+	15259.5	7790.87	0.00072765	-0.969851
SERPINE2	A0A5K1UAD0	A0A5K1UAD0_PIG	Glia-derived nexin	+	22209.7	11355.5	4.53826e-05	-0.967798
KRT73	A0A287AWU6	A0A287AWU6_PIG	Keratin 73	+	14692.8	7562.17	0.000249749	-0.958237
PSME3IP1	A0A287AR42	A0A287AR42_PIG	Proteasome activator subunit 3 interacting protein 1	+	10708.1	5554.53	9.87593e-05	-0.946965
HBA	P01965	HBA_PIG	Hemoglobin subunit alpha	+	3889711	2.02973e+06	0.000543382	-0.938375
cRAP-KRT10	cRAP-P13645	cRAP-K1C10_HUMAN	Keratin, type I cytoskeletal 10	+	195757	102177	0.000546761	-0.937994
ADAM23	A0A5G2QEI4	A0A5G2QEI4_PIG	ADAM metallopeptidase domain 23	+	34344	18027.1	9.11088e-05	-0.929891
MYH3	A0A5G2QYU9	A0A5G2QYU9_PIG	Myosin heavy chain 3	+	9266.8	4864.79	0.00122342	-0.929693
FZD8	A0A287BDT2	A0A287BDT2_PIG	Frizzled class receptor 8	+	9159.2	4847.41	0.00141781	-0.918008
CDIP1	A0A4X1VRS3	A0A4X1VRS3_PIG	Cell death-inducing p53-target protein 1	+	14693.2	7840.76	0.00164518	-0.906084
MRPS15	A0A287BMP0	A0A287BMP0_PIG	Small ribosomal subunit protein uS15m	+	17431.6	9327.68	0.00122291	-0.902115
ATP1A4	A0A8D1W8Y6	A0A8D1W8Y6_PIG	Sodium/potassium-transporting ATPase subunit alpha	+	118714	63705.2	0.00178191	-0.898008
MRTO4	A0A287A384	A0A287A384_PIG	Ribosome assembly factor mrt4	+	23342.8	12532.9	0.000609928	-0.89726
COPZ2	A0A481CG38	A0A481CG38_PIG	Coatomer subunit zeta	+	51217	27623.2	0.000182104	-0.890741
DEGS1	I3LKA2	I3LKA2_PIG	Sphingolipid delta(4)-desaturase DES1	+	30973.8	16815.4	0.000214444	-0.881266
MLLT11	F1SSX7	F1SSX7_PIG	Protein AF1q	+	9907	5379.02	0.000293746	-0.881105
TPM2	A0A8W4FLZ3	A0A8W4FLZ3_PIG	Tropomyosin 2	+	16171.1	8797.21	0.00166176	-0.878301
ALOX5AP	A0A4X1TIT9	A0A4X1TIT9_PIG	Arachidonate 5-lipoxygenase-activating protein	+	29311	15964.5	0.000920274	-0.876575
DPYSL5	F1SDQ2	F1SDQ2_PIG	Dihydropyrimidinase-related protein 5	+	201078	110430	0.000578187	-0.864622
SLC39A10	A0A287ARV1	A0A287ARV1_PIG	Solute carrier family 39 member 10	+	17369.1	9629.19	0.00115915	-0.851036
	A0A5G2R965	A0A5G2R965_PIG	Uncharacterized protein	+	19257.8	10763.5	0.00135802	-0.839295
KHDRBS3	K7GNY3	K7GNY3_PIG	KH RNA binding domain containing, signal transduction associated 3	+	27912	15618.4	0.000445809	-0.837639
SIK2	A0A287BQ33	A0A287BQ33_PIG	non-specific serine/threonine protein kinase	+	27100.4	15188.1	0.00143118	-0.835373
SCN1B	A0A480QDK3	A0A480QDK3_PIG	Sodium channel regulatory subunit beta-1	+	21568.5	12102.5	0.00146503	-0.83362
PDLIM2	A0A8D1S2M8	A0A8D1S2M8_PIG	PDZ and LIM domain protein 2	+	10727	6040.58	0.000667115	-0.828487
NAA40	F1RPY9	F1RPY9_PIG	N-alpha-acetyltransferase 40	+	14572	8225.3	0.000702647	-0.825059
TNFAIP8	A0A8D1D4H1	A0A8D1D4H1_PIG	Tumor necrosis factor alpha-induced protein 8	+	28907.3	16380.1	0.000598428	-0.81949
	F2Z581	F2Z581_PIG	H2B clustered histone 4	+	287417	163388	0.00126391	-0.814844
HTATIP2	A0A5G2QQJ7	A0A5G2QQJ7_PIG	Protein HTATIP2	+	11663.2	6664.17	0.000914196	-0.807473
ELOVL4	A0A4X1V2B9	A0A4X1V2B9_PIG	Elongation of very long chain fatty acids protein 4	+	13430.5	7945.08	0.00188269	-0.75738

### Sheet: High_in_HQ_ML
Proteins significantly higher in HQ_ML vs HQ | Filter: HQ_ML_x/y_HQ B significant_ = "+" & log2FC > 0 | n = 194
Genes	Protein Group	Protein Names	Description	Sig B_ (filter)	HQ mean intensity	HQ_ML mean intensity	p-value (Sig B_)	log2FC (HQ_ML/HQ)
DNAJC24	I3L880	I3L880_PIG	DnaJ homolog subfamily C member 24	+	1	17265.3	0	14.0756
ACTR6	A0A4X1SSP2	A0A4X1SSP2_PIG	Actin-related protein 6	+	1	12984.7	0	13.6645
TEP1	F1S8G0	F1S8G0_PIG	Telomerase associated protein 1	+	1	12739.3	0	13.637
BAK1	F1RZR2	F1RZR2_PIG	Bcl-2 homologous antagonist/killer	+	1	8153.32	7.90578e-249	12.9932
PRKAR1B	F1RIY9	F1RIY9_PIG	cAMP-dependent protein kinase type I-alpha regulatory subunit	+	1	7958.23	1.63279e-247	12.9582
KMO	Q9MZS9	KMO_PIG	Kynurenine 3-monooxygenase	+	1	7812.11	5.4625e-279	12.9315
MOB3B	A0A5G2R4H3	A0A5G2R4H3_PIG	MOB kinase activator 3B	+	1	6591.06	6.01859e-138	12.6863
APH1B	A0A287ALG6	A0A287ALG6_PIG	Gamma-secretase subunit APH-1	+	1	6383.11	5.72601e-137	12.64
PIGB	A0A286ZQB9	A0A286ZQB9_PIG	Mannosyltransferase	+	1	5745.6	1.56791e-260	12.4882
FOXO1	A4L7N3	FOXO1_PIG	Forkhead box protein O1	+	1	5380.14	8.2289e-132	12.3934
C5AR1	I3LUE7	I3LUE7_PIG	C5a anaphylatoxin chemotactic receptor 1	+	1	5289.42	2.64805e-131	12.3689
ST7	Q2QLD7	ST7_PIG	Suppressor of tumorigenicity 7 protein	+	1	5075.25	5.56132e-55	12.3093
TRIM52	A0A4X1TZK7	A0A4X1TZK7_PIG	Tripartite motif containing 52	+	1	5025.21	8.83922e-130	12.295
DHX32	A0A286ZXY3	A0A286ZXY3_PIG	Putative pre-mRNA-splicing factor ATP-dependent RNA helicase DHX32	+	1	4820.26	1.50599e-128	12.2349
CDC42EP2	F1RQV5	F1RQV5_PIG	Cdc42 effector protein 2	+	1	4652.12	1.67151e-127	12.1837
UNC5C	I3L5H1	I3L5H1_PIG	Netrin receptor UNC5	+	1	4630.62	2.28621e-127	12.177
MAN1C1	I3L826	I3L826_PIG	alpha-1,2-Mannosidase	+	1	4422.71	5.06358e-126	12.1107
UBTD1	I3L9P2	I3L9P2_PIG	Ubiquitin domain containing 1	+	1	4361.43	1.29309e-125	12.0906
NSUN4	A0A287B7U2	A0A287B7U2_PIG	5-cytosine rRNA methyltransferase NSUN4	+	1	4302.88	5.70995e-53	12.0711
FRS2	A0A4X1W1R8	A0A4X1W1R8_PIG	Fibroblast growth factor receptor substrate 2	+	1	4221.03	9.73016e-53	12.0434
XPR1	A0A286ZNT1	A0A286ZNT1_PIG	Solute carrier family 53 member 1	+	1	4069.55	2.67436e-52	11.9907
TXNL4B	A0A4X1SL33	A0A4X1SL33_PIG	Thioredoxin-like protein	+	1	4039.5	2.17473e-123	11.98
ZFX	I3LL30	I3LL30_PIG	Zinc finger X-chromosomal protein isoform 1	+	1	3804.84	1.14974e-121	11.8936
SLU7	F1RR54	F1RR54_PIG	Pre-mRNA-splicing factor SLU7	+	1	3772.08	2.15366e-51	11.8811
KDM5C	F1RUI7	F1RUI7_PIG	Lysine-specific demethylase 5C	+	1	3645.47	5.47027e-51	11.8319
GRIP1	A0A287BRM8	A0A287BRM8_PIG	Glutamate receptor interacting protein 1	+	1	3618.01	6.7211e-51	11.821
	A0A287A155	A0A287A155_PIG	Rab3 GTPase-activating protein catalytic subunit	+	1	3567.51	9.85114e-51	11.8007
MED31	A0A4X1UL35	A0A4X1UL35_PIG	Mediator of RNA polymerase II transcription subunit 31	+	1	3520.65	1.89456e-119	11.7816
CHPF2	F1SSM9	F1SSM9_PIG	Hexosyltransferase	+	1	3414.8	3.22486e-50	11.7376
EIF1AY	A0A4X1TKG2	A0A4X1TKG2_PIG	Eukaryotic translation initiation factor 4C	+	1	3337.81	5.96884e-50	11.7047
PDSS2	D0G786	D0G786_PIG	Decaprenyl-diphosphate synthase subunit 2	+	1	2995.08	1.08698e-48	11.5484
FEZ1	F1S777	F1S777_PIG	Fasciculation and elongation protein zeta 1	+	1	2961.94	1.46123e-48	11.5323
	A0A287A3I4	A0A287A3I4_PIG	single-stranded DNA cytosine deaminase	+	1	2960.92	1.47466e-48	11.5318
CLCN5	Q9GKE7	CLCN5_PIG	H(+)/Cl(-) exchange transporter 5	+	1	2959.99	1.48702e-48	11.5314
KLK10	A0A4X1VVT2	A0A4X1VVT2_PIG	Kallikrein related peptidase 10	+	1	2848.98	4.09629e-48	11.4762
VSTM2L	A0A5G2QZF5	A0A5G2QZF5_PIG	V-set and transmembrane domain-containing protein 2-like protein	+	1	2800.91	6.42145e-48	11.4517
KCNV2	F1SJG8	F1SJG8_PIG	Potassium voltage-gated channel subfamily V member 2	+	1	2788.66	7.20914e-48	11.4454
WFDC2	Q8MI69	WFDC2_PIG	WAP four-disulfide core domain protein 2	+	1	2769.47	8.64829e-48	11.4354
CAMK2A	F1RL74	F1RL74_PIG	calcium/calmodulin-dependent protein kinase	+	1	2762.13	9.27477e-48	11.4316
SNX7	A0A287A7X2	A0A287A7X2_PIG	Sorting nexin 7	+	1	2622.86	3.60905e-47	11.3569
TRNAU1AP	A0A287AQ52	A0A287AQ52_PIG	tRNA selenocysteine 1-associated protein 1	+	1	2583.47	5.36125e-47	11.3351
C1QTNF6	I3LT63	I3LT63_PIG	C1q and TNF related 6	+	1	2504.99	1.19856e-46	11.2906
NICOL1	F1S8R6	F1S8R6_PIG	NELL2-interacting cell ontogeny regulator 1	+	1	2424.08	2.81239e-46	11.2432
NETO1	A0A4X1U0P5	A0A4X1U0P5_PIG	Neuropilin and tolloid-like protein 1	+	1	2403.39	3.51157e-46	11.2309
PDF	A0A480VWD0	A0A480VWD0_PIG	Peptide deformylase	+	1	2344.53	6.66678e-46	11.1951
LMOD1	A0A286ZWL1	A0A286ZWL1_PIG	Leiomodin-1	+	1	2251.7	1.8866e-45	11.1368
PKP2	A0A5G2R2I1	A0A5G2R2I1_PIG	Plakophilin-2	+	1	2212.2	2.97072e-45	11.1113
ARMH4	A0A5G2RDK0	A0A5G2RDK0_PIG	Armadillo like helical domain containing 4	+	1	2210.1	3.04371e-45	11.1099
LTV1	A0A287BEJ0	A0A287BEJ0_PIG	Protein LTV1 homolog	+	1	2025.89	2.79573e-44	10.9843
SARDH	A0A287B4Z6	A0A287B4Z6_PIG	Sarcosine dehydrogenase, mitochondrial	+	1	1992.05	4.2825e-44	10.96
RRAGB	I3LK13	I3LK13_PIG	Ras-related GTP-binding protein	+	1	1979.58	5.01907e-44	10.951
KIF1C	F1RFY6	F1RFY6_PIG	Kinesin family member 1C	+	1	1977.23	5.17206e-44	10.9493
CLMN	F1SAR7	F1SAR7_PIG	Calmin	+	1	1907.12	1.28474e-43	10.8972
RAB39A	A0A287A5W5	A0A287A5W5_PIG	RAB39A, member RAS onco family	+	1	1896.14	1.48538e-43	10.8889
FAS	O77736	TNR6_PIG	Tumor necrosis factor receptor superfamily member 6	+	1	1850.16	2.74964e-43	10.8534
ALKBH7	F1SBT3	F1SBT3_PIG	Alpha-ketoglutarate-dependent dioxygenase alkB homolog 7, mitochondrial	+	1	1767.53	8.60546e-43	10.7875
ATAT1	Q767K7	ATAT_PIG	Alpha-tubulin N-acetyltransferase 1	+	1	1749.21	1.11519e-42	10.7725
IQGAP3	A0A481A732	A0A481A732_PIG	IQ motif containing GTPase activating protein 3	+	1	1748.82	1.12139e-42	10.7722
	A0A8W4FMJ8	A0A8W4FMJ8_PIG	HEAT repeat containing 5A	+	1	1715.22	1.8155e-42	10.7442
ACVR1B	D3K5N5	D3K5N5_PIG	Activin receptor type-1B	+	1	1708.94	1.98822e-42	10.7389
COQ4	F1RR97	F1RR97_PIG	Ubiquinone biosynthesis protein COQ4 homolog, mitochondrial	+	1	1695.44	2.41991e-42	10.7274
KBTBD6	A0A287BCU8	A0A287BCU8_PIG	Kelch repeat and BTB domain containing 6	+	1	1693.17	2.5015e-42	10.7255
NCOA1	Q4PJW2	NCOA1_PIG	Nuclear receptor coactivator 1	+	1	1683.02	2.90286e-42	10.7168
CSGALNACT2	A0A8D0PEI0	A0A8D0PEI0_PIG	Hexosyltransferase	+	1	1668.63	3.58945e-42	10.7044
SMYD3	I3L5X6	I3L5X6_PIG	Histone-lysine N-methyltransferase SMYD3	+	1	1631.35	6.26875e-42	10.6718
RBM38	A5GFN8	A5GFN8_PIG	RNA-binding protein 38	+	1	1611.56	8.46514e-42	10.6542
NELL1	A0A287BJA9	A0A287BJA9_PIG	Protein kinase C-binding protein NELL1	+	1	1605.53	9.28201e-42	10.6488
KEAP1	Q684M4	KEAP1_PIG	Kelch-like ECH-associated protein 1	+	1	1495.77	5.25073e-41	10.5467
GPC4	F1RTE1	F1RTE1_PIG	Glypican 4	+	1	1463.61	8.90826e-41	10.5153
NOP53	A0A8W4FHG1	A0A8W4FHG1_PIG	Ribosome biogenesis protein NOP53	+	1	1436.51	1.4017e-40	10.4884
TYROBP	Q9TU45	TYOBP_PIG	TYRO protein tyrosine kinase-binding protein	+	1	1363.92	4.90098e-40	10.4135
EDEM2	A0A480QI21	A0A480QI21_PIG	alpha-1,2-Mannosidase	+	1	1180.82	1.51927e-38	10.2056
CABLES1	F1SBB7	F1SBB7_PIG	Cdk5 and Abl enzyme substrate 1	+	1	1151.66	2.73771e-38	10.1695
ALKBH4	F1RKF4	F1RKF4_PIG	AlkB homolog 4, lysine demethylase	+	1	989.698	9.30021e-37	9.95084
TFDP1	F1RN38	F1RN38_PIG	Transcription factor	+	1	950.958	2.32537e-36	9.89324
NEIL2	A0A8D0V5H3	A0A8D0V5H3_PIG	Endonuclease 8-like 2	+	1	831.002	4.94186e-35	9.69871
ADAP1	F1RIX6	F1RIX6_PIG	ArfGAP with dual PH domains 1	+	1	787.131	1.66193e-34	9.62046
ZNF609	F1S0A9	F1S0A9_PIG	Zinc finger protein 609	+	1	718.421	1.25393e-33	9.48869
UFSP1	A0A5G2QWS0	A0A5G2QWS0_PIG	UFM1 specific peptidase 1	+	1	643.953	1.36241e-32	9.33081
APOBR	A0A287AGN1	A0A287AGN1_PIG	Apolipoprotein B receptor	+	1136.72	9664.03	2.39748e-16	3.08775
SSR1	A0A5G2QP96	A0A5G2QP96_PIG	Translocon-associated protein subunit alpha	+	24001.2	164244	2.00272e-31	2.77466
DSG2	A0A8W4FGR5	A0A8W4FGR5_PIG	Desmoglein 2	+	2740.12	10683.4	1.60809e-13	1.96306
HSPA6	Q04967	HSP76_PIG	Heat shock 70 kDa protein 6	+	165181	619766	3.04822e-16	1.90767
	A0A5G2R6Z1	A0A5G2R6Z1_PIG	Fibronectin type-III domain-containing protein	+	2994.43	11218.2	7.93295e-13	1.90549
SCAMP5	F1SJ51	F1SJ51_PIG	Secretory carrier-associated membrane protein	+	18145.2	67201.1	2.20847e-13	1.8889
LOC100156854	F1SBQ3	F1SBQ3_PIG	Solute carrier family 16 member 1	+	1395.62	5063.81	9.53708e-05	1.85932
TP53RK	F1SBF6	F1SBF6_PIG	non-specific serine/threonine protein kinase	+	9039.21	31725.4	1.77655e-10	1.81137
RNASEK	F1RF51	F1RF51_PIG	Ribonuclease K	+	16134.8	56322.4	2.28298e-12	1.80353
SLC20A1	M3V824	M3V824_PIG	Phosphate transporter	+	2662.17	9228.23	1.46582e-08	1.79345
FOXK2	F1S012	F1S012_PIG	Forkhead box protein K2	+	2464.31	8154.51	4.74614e-08	1.72641
IFT57	F1SL39	F1SL39_PIG	Intraflagellar transport protein 57 homolog	+	4181.72	13512	1.97665e-10	1.69207
cRAP-ALDOA	cRAP-P00883	cRAP-ALDOA_RABIT	Fructose-bisphosphate aldolase A	+	181694	577796	5.07943e-13	1.66905
TUBAL3	A0A8D0ZUT5	A0A8D0ZUT5_PIG	Tubulin alpha chain	+	8416.71	24984.2	2.97654e-08	1.56969
SLC17A8	A0A286ZKV3	A0A286ZKV3_PIG	Solute carrier family 17 member 8	+	11779.8	34888.3	1.67505e-09	1.56643
cRAP-RPS27A	cRAP-P62979	cRAP-RS27A_HUMAN	Ubiquitin-40S ribosomal protein S27a	+	46279.4	129574	8.37384e-08	1.48534
cRAP-CYCS	cRAP-P99999	cRAP-CYC_HUMAN	Cytochrome c	+	37798.3	103680	1.46845e-07	1.45574
ZNF593OS	A0A4X1VJZ7	A0A4X1VJZ7_PIG	ZNF593 opposite strand	+	6427.94	17520.2	3.64044e-10	1.44659
LMNA	A0A287AE06	A0A287AE06_PIG	Prelamin-A/C	+	19825.1	53063.4	2.379e-08	1.42039
LSR	F1RM78	F1RM78_PIG	Lipolysis stimulated lipoprotein receptor	+	2984.33	7772.8	3.31147e-05	1.38103
LOC100302368	A0A287B5W2	A0A287B5W2_PIG	trypsin	+	35155.3	89140.3	1.15042e-06	1.34234
RPL27A	F1RGC0	F1RGC0_PIG	Large ribosomal subunit protein uL15	+	23651.7	58475.4	2.02109e-09	1.30589
cRAP-CTSD	cRAP-P07339	cRAP-CATD_HUMAN	Cathepsin D	+	1813139	4441257	1.02382e-08	1.29248
ITGB4	K7GPD4	K7GPD4_PIG	Integrin beta	+	7941.33	19260	8.14857e-07	1.27816
CAMKK2	F1RNP6	F1RNP6_PIG	calcium/calmodulin-dependent protein kinase	+	44807.4	108612	3.49799e-06	1.27738
SST	P01168	SMS_PIG	Somatostatin	+	8958.19	21632.1	7.82393e-07	1.27189
TMEM107	I3LUH9	I3LUH9_PIG	Transmembrane protein 107	+	3928.91	9321.61	6.52053e-05	1.24645
cRAP-TXN	cRAP-P10599	cRAP-THIO_HUMAN	Thioredoxin	+	90439.4	214236	6.53615e-08	1.24418
CLIC6	A0A287AN23	A0A287AN23_PIG	Chloride intracellular channel protein	+	20396.2	48113.1	9.598e-07	1.23813
GNPTG	F1RFZ5	F1RFZ5_PIG	N-acetylglucosamine-1-phosphotransferase subunit gamma	+	3800.09	8955.2	0.000172107	1.23669
cRAP-HRAS	cRAP-P01112	cRAP-RASH_HUMAN	GTPase HRas	+	28476.8	66987.3	1.03628e-06	1.2341
cRAP-AHSG	cRAP-P12763	cRAP-FETUA_BOVIN	Alpha-2-HS-glycoprotein	+	2697.84	6329.41	0.000625463	1.23027
FAM168A	A0A8W4F9R3	A0A8W4F9R3_PIG	Family with sequence similarity 168 member A	+	2942.2	6810.88	0.000227369	1.21095
cRAP-GSTP1	cRAP-P09211	cRAP-GSTP1_HUMAN	Glutathione S-transferase P	+	269018	622071	6.79537e-08	1.20938
PSEN2	Q0MS45	PSN2_PIG	Presenilin-2	+	3291.43	7572.85	0.000814288	1.20212
VMA21	F1S2E1	F1S2E1_PIG	Vacuolar ATPase assembly factor VMA21	+	36936.8	84847.1	1.23833e-05	1.19981
RABL3	A0A4X1T6W7	A0A4X1T6W7_PIG	Rab-like protein 3	+	3765.49	8626.24	0.000123753	1.19589
TYRP1	F6Q7U8	F6Q7U8_PIG	5,6-dihydroxyindole-2-carboxylic acid oxidase	+	30349.8	69221.4	1.4565e-05	1.18953
LIPE	Q68J42	LIPS_PIG	Hormone-sensitive lipase	+	10677.5	24242.8	2.62189e-05	1.18298
cRAP-SOD1	cRAP-P00441	cRAP-SODC_HUMAN	Superoxide dismutase [Cu-Zn]	+	140808	319472	1.23964e-07	1.18196
SLC30A3	I3LSC3	I3LSC3_PIG	Probable proton-coupled zinc antiporter SLC30A3	+	3193.84	7239.12	0.000149696	1.18052
MAL2	C3UP60	C3UP60_PIG	MAL2 proteolipid protein	+	9820.3	22213.2	2.84744e-05	1.17758
PBX2	A0A286ZJI9	A0A286ZJI9_PIG	PBX homeobox 2	+	6955.35	15624.9	5.61734e-05	1.16765
FGF13	I3LMC4	I3LMC4_PIG	Fibroblast growth factor	+	2603.55	5745.34	0.00140828	1.14191
LOC110260809	A0A287ABA3	A0A287ABA3_PIG	Rab-like protein 2A isoform X5	+	2604.49	5746.25	0.000470182	1.14162
	A0A286ZLN6;A0A287A3T6	A0A286ZLN6_PIG;A0A287A3T6_PIG	Uncharacterized protein	+	8015.04	17572.6	9.19031e-05	1.13255
COMMD10	A0A287AYH8	A0A287AYH8_PIG	COMM domain containing 10	+	21155.8	46320.5	1.81687e-07	1.1306
cRAP-CA2	cRAP-P00918	cRAP-CAH2_HUMAN	Carbonic anhydrase 2	+	4298.26	9408.25	5.78975e-05	1.13017
IFT25	I3LB08	I3LB08_PIG	Intraflagellar transport protein 25 homolog	+	3048.75	6669.13	0.000278083	1.12928
cRAP-GSN	cRAP-P06396	cRAP-GELS_HUMAN	Gelsolin	+	48576.8	105516	9.97512e-07	1.11912
PDXK	A0A286ZIG4	A0A286ZIG4_PIG	Pyridoxal kinase	+	4644.02	10016.3	1.67988e-05	1.1089
MRPL20	A0A286ZU56	A0A286ZU56_PIG	Large ribosomal subunit protein bL20m	+	2415.84	5186.76	0.000699338	1.10231
TM2D2	I3LTJ8	I3LTJ8_PIG	TM2 domain-containing protein 2	+	5547.03	11890.5	3.38157e-05	1.10002
RPL9	I3LP78	I3LP78_PIG	Large ribosomal subunit protein uL6	+	122370	260370	1.84003e-06	1.08931
LOC100621351	F1SGI5	F1SGI5_PIG	IF rod domain-containing protein	+	6953.02	14787.4	2.39302e-05	1.08865
RPS23	Q6SA96	RS23_PIG	Small ribosomal subunit protein uS12	+	11368.3	24151.5	2.59688e-05	1.0871
EMC6	A0A8W4F845	A0A8W4F845_PIG	ER membrane protein complex subunit 6	+	8447.94	17818.4	3.09017e-05	1.0767
HYAL2	A0A5K1TZ96	A0A5K1TZ96_PIG	Hyaluronidase	+	6652.82	13756.2	2.09954e-05	1.04804
GANAB	I3LNH3	I3LNH3_PIG	Neutral alpha-glucosidase AB	+	4570.58	9437.74	8.01103e-05	1.04606
UBTD2	I3LIF4	I3LIF4_PIG	Ubiquitin domain containing 2	+	6737.21	13822.3	5.76538e-05	1.03678
cRAP-PPIA	cRAP-P62937	cRAP-PPIA_HUMAN	Peptidyl-prolyl cis-trans isomerase A	+	1.97743e+06	4.03655e+06	2.84518e-06	1.0295
cRAP-SERPINC1	cRAP-P01008	cRAP-ANT3_HUMAN	Antithrombin-III	+	13107.5	26120.7	0.000381501	0.994801
NCBP2	F2Z5Q9	F2Z5Q9_PIG	Nuclear cap-binding protein subunit 2	+	5026.63	9983.18	0.000188623	0.989909
NDUFA1	K7GR43	K7GR43_PIG	NADH dehydrogenase [ubiquinone] 1 alpha subcomplex subunit 1	+	41113.9	81402.1	0.000284683	0.98544
SPTBN2	A0A287B3A4	A0A287B3A4_PIG	Spectrin beta chain	+	22682.9	44663.9	8.70243e-05	0.977504
PRDX1	A0A5K1VJP7	A0A5K1VJP7_PIG	thioredoxin-dependent peroxiredoxin	+	153020	300864	7.94377e-06	0.975391
CDIPT	D0G6R6	D0G6R6_PIG	CDP-diacylglycerol--inositol 3-phosphatidyltransferase	+	42391.6	82648.1	0.000382465	0.963203
SLC35E1	F1S9W2	F1S9W2_PIG	Solute carrier family 35 member E1	+	7197.24	14029.7	0.000188312	0.962969
PLP1	Q712P7	MYPR_PIG	Myelin proteolipid protein	+	22692.1	44179.5	8.03155e-06	0.961187
cRAP-CAT	cRAP-P04040	cRAP-CATA_HUMAN	Catalase	+	22173.5	42992.1	0.000122619	0.955235
GLIPR2	A0A4X1VQR6	A0A4X1VQR6_PIG	Golgi-associated plant pathogenesis-related protein 1	+	19635.7	38032	9.37006e-06	0.953734
NRM	Q767L9	NRM_PIG	Nurim	+	4955.07	9517.5	0.00106346	0.941677
SYNGR1	I3LLM8	I3LLM8_PIG	Synaptogyrin	+	781040	1.48172e+06	2.02877e-05	0.923805
OAS1	Q29599	OAS1_PIG	2'-5'-oligoadenylate synthase 1	+	12631.7	23937.9	0.00096209	0.922248
cRAP-PRDX1	cRAP-Q06830	cRAP-PRDX1_HUMAN	Peroxiredoxin-1	+	648874	1224480	2.32329e-05	0.916159
PGK2	Q6RI85	PGK2_PIG	Phosphoglycerate kinase 2	+	21232.4	39972.5	0.000732129	0.912741
LSM6	A0A8W4FJI1	A0A8W4FJI1_PIG	U6 snRNA-associated Sm-like protein LSm6	+	9286.01	17451.5	7.51689e-05	0.91022
TTYH2	A0A287AAJ2	A0A287AAJ2_PIG	Protein tweety homolog	+	3902.97	7323.18	0.00157612	0.907898
NUFIP2	F1RN89	F1RN89_PIG	Nuclear FMR1 interacting protein 2	+	6107.38	11448.2	0.000441703	0.906495
COA6	F1RGW3	F1RGW3_PIG	Cytochrome c oxidase assembly factor 6 homolog	+	12344.8	23039.8	0.000471318	0.900225
FSCN2	A0A8W4FB95	A0A8W4FB95_PIG	Fascin actin-bundling protein 2, retinal	+	9709.7	18111.4	9.12641e-05	0.8994
TMUB1	I3LPR9	I3LPR9_PIG	Transmembrane and ubiquitin-like domain-containing protein 1	+	5909.35	10987.8	0.00182935	0.894831
TUBB2B	A0A287AZ37	A0A287AZ37_PIG	Tubulin, beta 2B class IIb	+	126138	233525	7.83379e-05	0.888575
NUDT3	A0A0E3KLW5	A0A0E3KLW5_PIG	diphosphoinositol-polyphosphate diphosphatase	+	16594.6	30614.9	0.00153856	0.88352
TYR	Q4R1H3	Q4R1H3_PIG	Tyrosinase	+	4614.75	8507.75	0.000863265	0.882524
UBE2V1	A0A8D0V9S7	A0A8D0V9S7_PIG	Ubiquitin conjugating enzyme E2 V1	+	170094	312312	4.61457e-05	0.876656
RPL27	A1XQU5	RL27_PIG	Large ribosomal subunit protein eL27	+	68025.6	124107	0.00127986	0.867434
SYNGR2	A0A287ACY5	A0A287ACY5_PIG	Synaptogyrin	+	13580.7	24711.1	0.00194602	0.863601
ABHD14B	A0A287A5T1	A0A287A5T1_PIG	Putative protein-lysine deacylase ABHD14B	+	48666.8	87995	0.00149504	0.854485
RBM47	A0A287AMM4	A0A287AMM4_PIG	RNA-binding protein 47	+	4405.37	7950.16	0.00129845	0.851721
CEP43	A0A287AHW3	A0A287AHW3_PIG	Centrosomal protein 43	+	6747.97	12143.3	0.00102294	0.847635
LOC100525396	A0A287AV32	A0A287AV32_PIG	C-X-C motif chemokine	+	6254.37	11240	0.000231843	0.845705
RPL17	A0A287B386	A0A287B386_PIG	Large ribosomal subunit protein uL22	+	80936.3	145289	0.00169184	0.844067
P4HA2	I3L769	I3L769_PIG	procollagen-proline 4-dioxygenase	+	7463.95	13314.7	0.001217	0.835009
KATNAL2	A0A480EEK4	A0A480EEK4_PIG	Katanin p60 ATPase-containing subunit A-like 2	+	101605	181160	0.00189787	0.834293
cRAP-CSN1S1	cRAP-P02662	cRAP-CASA1_BOVIN	Alpha-S1-casein	+	12209.5	21522.2	0.0002521	0.81782
AIPL1	I3LGB1	I3LGB1_PIG	Aryl-hydrocarbon-interacting protein-like 1	+	7255.37	12694.3	0.00177321	0.807059
PLP2	F1RW43	F1RW43_PIG	Proteolipid protein 2	+	24355.1	42311.1	0.00116279	0.796812
HM13	A0A287AIQ7	A0A287AIQ7_PIG	Histocompatibility minor 13	+	34473.9	59853.5	0.00117632	0.795932
cRAP-UBE2I	cRAP-P63279	cRAP-UBC9_HUMAN	SUMO-conjugating enzyme UBC9	+	101134	174820	0.000393009	0.789602
UBE2E3	A0A4X1U1G1	A0A4X1U1G1_PIG	E2 ubiquitin-conjugating enzyme	+	7881.21	13517.3	0.00140795	0.778317
cRAP-FABP3	cRAP-P05413	cRAP-FABPH_HUMAN	Fatty acid-binding protein, heart	+	100147	171405	0.000489916	0.77529
CTH	A0A8D0UYT1	A0A8D0UYT1_PIG	Cystathionine gamma-lyase	+	33120.9	56273.1	0.00176196	0.764704
H2AC25;H2AC4	A0A287BFK0;A0A480JJE7	A0A287BFK0_PIG;A0A480JJE7_PIG	Histone H2A	+	178434	301588	0.000318708	0.757189
PTMA	A0A287AEQ0	A0A287AEQ0_PIG	Prothymosin alpha	+	331788	558486	0.000348845	0.751259
LSM3	A0A5G2RNF0	A0A5G2RNF0_PIG	U6 snRNA-associated Sm-like protein LSm3	+	83999.8	138401	0.00110726	0.720396
RPS14	A0A287BHE7	A0A287BHE7_PIG	Small ribosomal subunit protein uS11	+	100889	165812	0.00116643	0.71678
FCER1G	Q9XSZ6	FCERG_PIG	High affinity immunoglobulin epsilon receptor subunit gamma	+	8487.64	13901.6	0.00190248	0.711816
cRAP-NEDD8	cRAP-Q15843	cRAP-NEDD8_HUMAN	NEDD8	+	357754	585129	0.000646692	0.709787
PPP1R11	B6ICU5	B6ICU5_PIG	E3 ubiquitin-protein ligase PPP1R11	+	24053.4	39170.9	0.000902042	0.703542
FKBP5	A0A287AQB9	A0A287AQB9_PIG	peptidylprolyl isomerase	+	24909.1	40489.7	0.000940986	0.700882
cRAP-B2M	cRAP-P61769	cRAP-B2MG_HUMAN	Beta-2-microglobulin	+	156006	253567	0.000737126	0.700766
C1QTNF5	A0A8W4FEH2	A0A8W4FEH2_PIG	C1q and TNF related 5	+	121953	195335	0.00196787	0.679625
AUH	F1RN10	F1RN10_PIG	AU RNA binding methylglutaconyl-CoA hydratase	+	19887.5	31784.1	0.00137905	0.676443
MAN1A1	O02773	MA1A1_PIG	Mannosyl-oligosaccharide 1,2-alpha-mannosidase IA	+	18325.4	29198.8	0.00147509	0.672064
